# Substitutions in RNA-binding protein Hrp1 map a potential interaction surface with the yeast RNA polymerase II elongation complex

**DOI:** 10.1101/2025.05.07.652672

**Authors:** Moyao Wang, Payal Arora, Craig D. Kaplan, David A. Brow

**Affiliations:** Department of Biomolecular Chemistry, University of Wisconsin School of Medicine and Public Health, Madison, WI; Department of Biological Sciences, University of Pittsburgh, Pittsburgh, PA

## Abstract

Anti-termination factors for eukaryotic RNA polymerase II (RNAP II) that are released upon binding sequences in the terminator of nascent transcripts were proposed almost 40 years ago but few candidates have been found. Here we report genetic evidence that the yeast nuclear RNA-binding protein Hrp1, also known as Nab4 and CF1B, acts as an RNAP II anti-termination factor. A Lys to Glu substitution at residue 9 (K9E) of the Rpb3 subunit of RNAP II causes readthrough of Nrd1-Nab3-Sen1-dependent (NNS) terminators and cold-sensitive growth, as does Asp but not Ala, Met, Arg, or Gln substitution. These allele-specific phenotypes and the location of Rpb3-K9 suggests substitution with Glu or Asp stabilizes binding of an anti-termination factor via a salt bridge. A genome-wide selection for suppressors of the cold-sensitivity of Rpb3-K9E yielded an Arg to Gly substitution at residue 317 of Hrp1 in RNA recognition motif 2 (RRM2), consistent with the hypothesis. A targeted selection for suppressors of Rpb3-K9E in *HRP1* yielded substitutions in RRMs 1 and 2, an essential Met- and Gln-rich region C-terminal to the RRMs, and other mutations. We propose that Hrp1 binds to the RNAP II elongation complex via these regions to promote elongation and, in the presence of Rpb3-K9E, is less rapidly released upon binding terminator sequences in the nascent transcript, resulting in terminator readthrough. The Rpb3-K9E-suppressor substitutions in Hrp1 likely weaken binding to the RNAP II elongation complex, compensating for Rpb3-K9E.
