## Supplemental Table S2 for "Substitutions in RNA-binding protein Hrp1 map a potential interaction surface with the yeast RNA polymerase II elongation complex"

### Sheet: results
TABLE S2. Genes included in the targeted amplicon sequencing panel
Systematic	Name	Alias
YFL039C	ACT1	ACTin
YDR448W	ADA2	ADA and SAGA HAT complex subunit
YIL079C	AIR1	TRAMP complex subunit
YDL175C	AIR2	TRAMP complex subunit
YJL081C	ARP4	Chromatin remodeling complex subunit
YNL059C	ARP5	Chromatin remodeling complex subunit
YLR085C	ARP6	Chromatin remodeling complex subunit
YPR034W	ARP7	Chromatin remodeling complex subunit
YOR141C	ARP8	Chromatin remodeling complex subunit
YMR033W	ARP9	Chromatin remodeling complex subunit
YLR399C	BDF1	BromoDomain Factor, TAF1 homolog
YNL039W	BDP1	TFIIIB subunit
YLR015W	BRE2	COMPASS (Set1C) subunit
YGR246C	BRF1	TFIIIB subunit
YLR226W	BUR2	Cyclin for the Sgv1p (Bur1p) protein kinase
YER159C	BUR6	NC2 complex subunit
YKL005C	BYE1	Negative regulator of elongation
YNL288W	CAF40	CCR4-NOT complex subunit
YPL178W	CBC2	Cap Binding Complex subunit
YPR025C	CCL1	Kin28 cyclin
YAL021C	CCR4	CCR4-NOT complex subunit
YOR257W	CDC31	Centrin homolog, required for SPB duplication
YDL165W	CDC36	CCR4-NOT complex subunit
YCR093W	CDC39	CCR4-NOT complex subunit
YLR418C	CDC73	Paf1 complex subunit
YGL130W	CEG1	Capping Enzyme Guanylyltransferase
YPL228W	CET1	Capping Enzyme Triphosphatase
YDR301W	CFT1	Cleavage Factor Two subunit
YLR115W	CFT2	Cleavage Factor Two subunit
YER164W	CHD1	SAGA and SLIK HAT complex subunit
YOR250C	CLP1	CF1A subunit
YDR155C	CPR1	Cyclosporin A-sensitive Proline Rotamase
YNR010W	CSE2	Mediator subunit (Med9)
YPL181W	CTI6	Rpd3L HDAC subunit
YKL139W	CTK1	Carboxy-Terminal domain Kinase subunit
YJL006C	CTK2	Carboxy-Terminal domain Kinase subunit
YML112W	CTK3	Carboxy-Terminal domain Kinase subunit
YOL145C	CTR9	Paf1 complex subunit
YKL054C	DEF1	RNAPII DEgradation Factor
YAL013W	DEP1	Rpd3L HDAC subunit
YOL021C	DIS3	Exosome subunit with endo/exo nuclease activity
YJL065C	DLS1	ISW2/yCHRAC complex subunit
YDR121W	DPB4	ISW2/yCHRAC complex subunit
YGL043W	DST1	TFIIS
YDR359C	EAF1	NuA4 HAT complex subunit
YPR023C	EAF3	Rpd3S HDAC subunit
YEL018W	EAF5	NuA4 HAT complex subunit
YJR082C	EAF6	NuA4 HAT complex subunit
YNL136W	EAF7	NuA4 HAT complex subunit
YKL160W	ELF1	RNAP II elongation factor
YGR200C	ELP2	ELongator complex subunit
YPL086C	ELP3	ELongator complex subunit
YPL101W	ELP4	ELongator complex subunit
YMR312W	ELP6	ELongator complex subunit
YFL024C	EPL1	NuA4 HAT complex subunit
YOR244W	ESA1	NuA4 HAT complex catalytic subunit
YJR017C	ESS1	Peptidylprolyl-cis/trans-isomerase (PPIase), hPin1 homolog
YJR093C	FIP1	CPF subunit
YOL051W	GAL11	Mediator subunit (Med15)
YCL011C	GBP2	hnRNP protein, Hrb1 paralog
YGR252W	GCN5	ADA and SAGA HAT complex catalytic subunit
YER133W	GLC7	CPF subunit, Type 1 S/T protein phosphatase (PP1) catalytic subunit
YNL021W	HDA1	HDA1 HDAC catalytic subunit
YDR295C	HDA2	HDA1 HDAC subunit
YPR179C	HDA3	HDA1 HDAC subunit
YPL254W	HFI1	Saga complex subunit
YBR009C	HHF1	Histone H Four
YNL030W	HHF2	Histone H Four
YBR010W	HHT1	Histone H Three
YNL031C	HHT2	Histone H Three
YBL008W	HIR1	HIR nucleosome assembly complex subunit
YOR038C	HIR2	HIR nucleosome assembly complex subunit
YJR140C	HIR3	HIR nucleosome assembly complex subunit
YBR034C	HMT1	HnRNP MethylTransferase
YIL112W	HOS4	Set3 complex subunit
YBR215W	HPC2	HIR nucleosome assembly complex subunit
YDR138W	HPR1	THO/TREX complex subunit
YNL004W	HRB1	hnRNP protein, Gbp2 paralog
YOL123W	HRP1	hnRNP protein, aka Nab4 and CF1B
YOL068C	HST1	HDAC protein, Sir2 paralog
YDR225W	HTA1	Histone h Two A
YBL003C	HTA2	Histone h Two A
YDR224C	HTB1	Histone h Two B
YBL002W	HTB2	Histone h Two B
YCR020W-B	HTL1	RSC complex subunit
YOL012C	HTZ1	Histone h Two A Z1
YJR036C	HUL4	TRAMP complex (Trf4)-associated protein
YFL013C	IES1	INO80 complex subunit
YNL215W	IES2	INO80 complex subunit
YLR052W	IES3	INO80 complex subunit
YOR189W	IES4	INO80 complex subunit
YER092W	IES5	INO80 complex subunit
YEL044W	IES6	INO80 complex subunit
YHR187W	IKI1	Elongator complex subunit
YLR384C	IKI3	ELongator complex subunit
YGL150C	INO80	INO80 complex ATPase subunit
YFR013W	IOC3	Isw1a complex subunit
YBR245C	ISW1	ISW1 complex ATPase subunit
YOR304W	ISW2	ISW2 complex ATPase subunit
YGL133W	ITC1	ISW2 complex subunit
YDL108W	KIN28	TFIIH/TFIIK protein kinase subunit
YBL006C	LDB7	RSC complex subunit
YOR123C	LEO1	Paf1 complex subunit
YPR070W	MED1	Mediator subunit
YMR112C	MED11	Mediator subunit
YDL005C	MED2	Mediator subunit
YOR174W	MED4	Mediator subunit
YHR058C	MED6	Mediator subunit
YOL135C	MED7	Mediator subunit
YBR193C	MED8	Mediator subunit
YML062C	MFT1	Tho complex subunit
YPL082C	MOT1	Modifier of Transcription
YER068W	MOT2	CCR4-NOT complex subunit
YKL059C	MPE1	CPF subunit
YGR158C	MTR3	Exosome subunit
YJL050W	MTR4	TRAMP complex subunit
YGL122C	NAB2	hnRNP protein
YPL190C	NAB3	hnRNP protein
YML117W	NAB6	Nucleic Acid Binding protein
YDR397C	NCB2	NC2 complex subunit
YDR176W	NGG1	ADA, SAGA, and SLIK HAT complex subunit
YDL002C	NHP10	INO80 complex subunit
YPR052C	NHP6A	HMG box protein, Nhp6B paralog
YBR089C-A	NHP6B	HMG box protein, Nhp6A paralog
YIL038C	NOT3	CCR4-NOT complex subunit
YPR072W	NOT5	CCR4-NOT complex subunit
YDR432W	NPL3	hnRNp protein, aka Nab1
YMR091C	NPL6	RSC complex subunit
YNL251C	NRD1	NNS termination factor
YGL151W	NUT1	Mediator subunit (Med5)
YPR168W	NUT2	Mediator subunit (Med10)
YBR279W	PAF1	RNA Polymerase II Associated Factor
YKR002W	PAP1	Poly(A) Polymerase
YOL115W	PAP2	TRAMP complex subunit, aka Trf4
YDR228C	PCF11	CF1A subunit
YNL317W	PFS2	CPF subunit
YGL025C	PGD1	Mediator subunit (Med3)
YNL097C	PHO23	Rpd3L HDAC subunit
YML069W	POB3	FACT subunit
YNR052C	POP2	CCR4-NOT complex exonuclease subunit
YAL043C	PTA1	Holo-CPF subunit
YGR156W	PTI1	CPF subunit
YJR035W	RAD26	Transcription-coupled DNA repair, homolog of hCSB
YER171W	RAD3	TFIIH subunit
YGL246C	RAI1	Nuclear decapping endonuclease
YOR048C	RAT1	Nuclear 5' to 3' RNA exonuclease
YMR075W	RCO1	Rpd3S HDAC subunit
YDR195W	REF2	Holo-CPF subunit
YOR207C	RET1	RNAP III subunit 2
YLR071C	RGR1	Mediator subunit (Med14)
YMR061W	RNA14	CF1A subunit
YGL044C	RNA15	CF1A subunit
YMR239C	RNT1	Nuclear dsRNA-specific ribonuclease
YBL093C	ROX3	Mediator subunit (Med19)
YJR063W	RPA12	RNAP I subunit
YPR010C	RPA135	RNAP I subunit
YDR156W	RPA14	RNAP I subunit
YOR341W	RPA190	RNAP I subunit
YJL148W	RPA34	RNAP I subunit
YOR340C	RPA43	RNAP I subunit
YNL248C	RPA49	RNAP I subunit
YOR210W	RPB10	RNAP II subunit
YOL005C	RPB11	RNAP II subunit
YOR151C	RPB2	RNAP II subunit
YIL021W	RPB3	RNAP II subunit
YJL140W	RPB4	RNAP II subunit
YBR154C	RPB5	RNAP II subunit
YDR404C	RPB7	RNAP II subunit
YOR224C	RPB8	RNAP II subunit
YGL070C	RPB9	RNAP II subunit
YHR143W-A	RPC10	RNAP III subunit
YDR045C	RPC11	RNAP III subunit
YJL011C	RPC17	RNAP III subunit
YNL113W	RPC19	RNAP III subunit
YKL144C	RPC25	RNAP III subunit
YNL151C	RPC31	RNAP III subunit
YNR003C	RPC34	RNAP III subunit
YKR025W	RPC37	RNAP III subunit
YPR110C	RPC40	RNAP III subunit
YDL150W	RPC53	RNAP III subunit
YPR190C	RPC82	RNAP III subunit
YNL330C	RPD3	Rpd3S and L HDAC catalytic subunit
YDL140C	RPO21	RNAP II subunit 1
YPR187W	RPO26	RNAP II subunit 6
YOR116C	RPO31	RNAP III subunit 1
YDL111C	RRP42	Exosome subunit
YCR035C	RRP43	Exosome subunit
YDR280W	RRP45	Exosome subunit
YGR095C	RRP46	Exosome subunit
YOR001W	RRP6	Nuclear exosome subunit, 3' to 5' exonuclease
YGR056W	RSC1	RSC complex subunit
YLR357W	RSC2	RSC complex subunit
YDR303C	RSC3	RSC complex subunit
YHR056C	RSC30	RSC complex subunit
YKR008W	RSC4	RSC complex subunit
YLR033W	RSC58	RSC complex subunit
YCR052W	RSC6	RSC complex subunit
YFR037C	RSC8	RSC complex subunit
YML127W	RSC9	RSC complex subunit
YGL244W	RTF1	Restores TBP Function
YGR275W	RTT102	Regulator of Ty1 Transposition
YDR190C	RVB1	RuVB-like
YPL235W	RVB2	RuVB-like
YBR095C	RXT2	Rpd3L subunit
YDL076C	RXT3	Rpd3L subunit
YDR159W	SAC3	Suppressor of ACtin
YMR263W	SAP30	Sin3-Associated Polypeptide
YDR469W	SDC1	Set1c, homolog of Dpy30 from C.elegans
YIL084C	SDS3	Suppressor of Defective Silencing
YLR430W	SEN1	NNS termination factor, SF1 helicase (5'>3')
YHR119W	SET1	SET domain-containing
YJL168C	SET2	SET domain-containing
YKR029C	SET3	SET domain-containing
YLR321C	SFH1	Snf Five Homolog
YPL047W	SGF11	SaGa associated Factor 11kDa
YCL010C	SGF29	SaGa associated Factor
YGL066W	SGF73	SaGa associated Factor, 73 kDa
YPR161C	SGV1	Suppressor of Gpa1-Val50 mutation
YBR258C	SHG1	Set1c, Hypothetical G
YOL004W	SIN3	Rpd3S and Rpd3L HDAC complex subunit
YNL236W	SIN4	Mediator subunit (Med16)
YGR195W	SKI6	SuperKIller
YDR073W	SNF11	Sucrose NonFermenting
YNR023W	SNF12	Sucrose NonFermenting
YOR290C	SNF2	Sucrose NonFermenting
YBR289W	SNF5	Sucrose NonFermenting
YHL025W	SNF6	Sucrose NonFermenting
YCR033W	SNT1	SaNT domains
YGL127C	SOH1	Suppressor Of Hpr1
YPR133C	SPN1	Suppresses Postrecruitment functions gene Number 1
YPL138C	SPP1	Set1c, Phd finger Protein
YER148W	SPT15	SuPpressor of Ty insertions
YGL207W	SPT16	SuPpressor of Ty
YER161C	SPT2	SuPpressor of Ty's
YOL148C	SPT20	SuPpressor of Ty
YDR392W	SPT3	SuPpressor of Ty's
YGR063C	SPT4	SuPpressor of Ty's
YML010W	SPT5	SuPpressor of Ty's
YGR116W	SPT6	SuPpressor of Ty's
YBR081C	SPT7	SuPpressor of Ty's
YLR055C	SPT8	SuPpressor of Ty
YHR041C	SRB2	Suppressor of RNA polymerase B
YER022W	SRB4	Suppressor of RNA polymerase B
YGR104C	SRB5	Suppressor of RNA polymerase B
YBR253W	SRB6	Suppressor of RNA polymerase B
YDR308C	SRB7	Suppressor of RNA polymerase B
YLR005W	SSL1	Suppressor of Stem-Loop mutation
YIL143C	SSL2	Suppressor of Stem-Loop mutation
YLR452C	SST2	SuperSensiTive
YNL222W	SSU72	Suppressor of SUa7, gene 2
YIL126W	STH1	SNF Two Homolog
YMR125W	STO1	Suppressor of TOp1
YPR086W	SUA7	Suppressor of Upstream AUG
YMR039C	SUB1	SUppressor of TFIIB mutations
YDL084W	SUB2	SUppressor of Brr1-1
YBR111W-A	SUS1	Sl gene Upstream of ySa1
YGR002C	SWC4	SWr Complex
YBR231C	SWC5	SWr Complex
YLR385C	SWC7	SWr Complex
YAR003W	SWD1	Set1c, WD40 repeat protein
YKL018W	SWD2	Set1c, WD40 repeat protein
YBR175W	SWD3	Set1c, WD40 repeat protein
YPL016W	SWI1	SWItching deficient
YJL176C	SWI3	SWItching deficient
YFL049W	SWP82	SWi/snf-associated Protein
YDR334W	SWR1	SWi2/snf2-Related
YOR179C	SYC1	Similar to Ysh1 C-terminal
YGR274C	TAF1	TATA binding protein-Associated Factor
YDR167W	TAF10	TATA binding protein-Associated Factor
YML015C	TAF11	TATA binding protein-Associated Factor
YDR145W	TAF12	TATA binding protein-Associated Factor
YML098W	TAF13	TATA binding protein-Associated Factor
YPL129W	TAF14	TATA binding protein-Associated Factor
YCR042C	TAF2	TATA binding protein-Associated Factor
YPL011C	TAF3	TATA binding protein-Associated Factor
YMR005W	TAF4	TATA binding protein-Associated Factor
YBR198C	TAF5	TATA binding protein-Associated Factor
YGL112C	TAF6	TATA binding protein-Associated Factor
YMR227C	TAF7	TATA binding protein-Associated Factor
YML114C	TAF8	TATA binding protein-Associated Factor
YMR236W	TAF9	TATA binding protein-Associated Factor
YNL253W	TEX1	TrEX component
YKL028W	TFA1	Transcription Factor a, subunit 1
YKR062W	TFA2	Transcription Factor a, subunit 2
YDR311W	TFB1	TFIIH subunit
YPL122C	TFB2	TFIIH subunit
YDR460W	TFB3	TFIIH subunit
YPR056W	TFB4	TFIIH subunit
YDR079C-A	TFB5	TFIIH subunit
YOR352W	TFB6	TFIIH subunit
YGR186W	TFG1	Transcription Factor G
YGR005C	TFG2	Transcription Factor G
YER063W	THO1	suppressor of the Transcriptional defect of Hpr1 by Overexpression
YNL139C	THO2	suppressor of the Transcriptional defect of Hpr1 by Overexpression
YOL072W	THP1	Tho2/Hpr1 Phenotype
YHR167W	THP2	THO2 - HPR1 Phenotype
YOR194C	TOA1	TFIIA large subunit
YKL058W	TOA2	TFIIA small subunit
YHR099W	TRA1	similar to human TRRAP
YNL299W	TRF5	Topoisomerase one-Related Function
YMR223W	UBP8	UBiquitin-specific processing Protease
YPL139C	UME1	Unscheduled Meiotic gene Expression
YML041C	VPS71	Vacuolar Protein Sorting
YDR485C	VPS72	Vacuolar Protein Sorting
YGL173C	XRN1	eXoRiboNuclease
YNL107W	YAF9	Yeast homolog of the human leukemogenic protein AF9
YHR090C	YNG2	Yeast iNG1 homolog
YDR381W	YRA1	Yeast RNA Annealing protein
YLR277C	YSH1	Yeast Seventy-three Homolog
YPR107C	YTH1	Yeast THirty kDa Homolog
